# New Asgard archaea capable of anaerobic hydrocarbon cycling

**DOI:** 10.1101/527697

**Authors:** Kiley W. Seitz, Nina Dombrowski, Laura Eme, Anja Spang, Jonathan Lombard, Jessica R. Sieber, Andreas P. Teske, Thijs J.G. Ettema, Brett J. Baker

## Abstract

Large reservoirs of natural gas in the oceanic subsurface sustain a complex biosphere of anaerobic microbes, including recently characterized archaeal lineages that extend the potential to mediate hydrocarbon oxidation (methane and butane) beyond the Methanomicrobia. Here we describe a new archaeal phylum, Helarchaeota, belonging to the Asgard superphylum with the potential for hydrocarbon oxidation. We reconstructed Helarchaeota genomes from hydrothermal deep-sea sediment metagenomes in hydrocarbon-rich Guaymas Basin, and show that these encode novel methyl-CoM reductase-like enzymes that are similar to those found in butane-oxidizing archaea. Based on these results as well as the presence of several alkyl-CoA oxidation and Wood-Ljungdahl pathway genes in the Helarchaeota genomes, we suggest that members of the Helarchaeota have the potential to activate and subsequently anaerobically oxidize short-chain hydrocarbons. These findings link a new phylum of Asgard archaea to the microbial utilization of hydrothermally generated hydrocarbons, and extend this genomic blueprint further through the archaeal domain.

---

Short-chain alkanes, such as methane and butane, are abundant in marine sediments and play an important role in carbon cycling with methane concentrations of ~1 Gt being processed globally through anoxic microbial communities^1–3^. Until recently, archaeal methane cycling was thought to be limited to Euryarchaeota^4^. However, additional archaeal phyla, including Bathyarchaeota^5^ and Verstraetarchaeota^6^, have been shown to contain proteins with homology to the activating enzyme methyl-coenzyme M reductase (Mcr) and corresponding pathways for methane utilization. Furthermore, new lineages within the Euryarchaeota belonging to *Candidatus* Syntrophoarchaeum spp., have been shown to use methyl-CoM reductase-like enzymes for anaerobic butane oxidation^7^. Similar to methane oxidation in many ANME-1 archaea, butane oxidation in Syntrophoarchaeum is proposed to be enabled through a syntrophic interaction with sulfur reducing bacteria^7^. Metagenomic reconstructions of genomes recovered from deep-sea sediments from near 2000 m depth in Guaymas Basin (GB) in the Gulf of California have revealed the presence of additional uncharacterized alkyl methyl-CoM reductase-like enzymes in metagenome-assembled genomes within the Methanosarcinales (Gom-Arc1)^8^. GB is characterized by hydrothermal alterations that transform large amounts of organic carbon into methane, polycyclic aromatic hydrocarbons (PAHs), low-molecular weight alkanes and organic acids allowing for diverse microbial communities to thrive (Supplementary Table 1)^8–11^.

**Table 1.** Bin statistics for Helarchaeota Bins. Degree of completeness, contamination and heterogeneity was determined using CheckM^37^.

| SeqID | Hel_GB_A | Hel_GB_B |
| --- | --- | --- |
| Completeness (%) | 82.4 | 86.92 |
| Contamination (%) | 2.8 | 1.40 |
| Strain heterogeneity (%) | 0 | 0 |
| Scaffold number | 333 | 182 |
| GC content (%) | 35.40 | 28.00 |
| N50 (bp) | 15,161 | 28,908 |
| Length total (Mbp) | 3.84 | 3.54 |
| Estimated Genome size (Mbp) | 4.6 | 4.1 |
| Longest contig (bp) | 52,512 | 72,379 |
| Mean contig (bp) | 11,531 | 19,467 |

Recently, genomes of novel clade of uncultured archaea, referred to as the Asgard superphylum that includes the closest archaeal relatives of eukaryotes, have been recovered from anoxic environments around the world^12–14^. Diversity surveys in anoxic marine sediments show that Asgard archaea appear to be globally distributed^9, 11, 12, 13^. Based on phylogenomic analyses, Asgard archaea have been divided into four distinct phyla: Lokiarchaeota, Thorarchaeota, Odinarchaeota and Heimdallarchaeota, with the latter possibly representing the closest relatives of eukaryotes^12^. Supporting their close relationship to eukaryotes, Asgard archaea possess a wide repertoire of proteins previously thought to be unique to eukaryotes known as eukaryotic signature proteins (ESPs)^17^. These ESPs include homologs of eukaryotic proteins, which in eukaryotes are involved in ubiquitin-mediated protein recycling, vesicle formation and trafficking, endosomal sorting complexes required for transport (ESCRT)-mediated multivesicular body formation as well as cytokinetic abscission and cytoskeleton formation^18^. Asgard archaea have been suggested to possess heterotrophic lifestyles and are proposed to play a role in carbon degradation in sediments; however, several members of the Asgard archaea also have genes that code for a complete Wood-Ljungdahl pathway and are therefore interesting with regard to carbon cycling in sediments^14, 19^.

Here we present the first evidence of metagenome assembled genomes (MAGs), recovered from Guaymas Basin deep-sea hydrothermal sediments, which represent a new Asgard phylum with the metabolic potential to perform anaerobic hydrocarbon degradation using a methyl-CoM reductase-like homolog.
