## Supplementary Table 4 for "New Asgard archaea capable of anaerobic hydrocarbon cycling"

### Sheet: Sheet1
	Hel_GB_A		Hel_GB_B
	Prokka ID	Prodigal ID	Prokka ID	Prodigal ID
Butane activation
methyl coenzyme M reductase alpha subunit	Hel_GB_A_02970	NODE_1033_length_35804_cov_14.1912_18	Hel_GB_B_12240	NODE_26_length_38112_cov_5.31639_31
	Hel_GB_A_07050	NODE_1904_length_24983_cov_12.7033_20
methyl coenzyme M reductase beta subunit	Hel_GB_A_02950	NODE_1033_length_35804_cov_14.1912_16	Hel_GB_B_12220	NODE_26_length_38112_cov_5.31639_29
	Hel_GB_A_07010	NODE_1904_length_24983_cov_12.7033_16
methyl coenzyme M reductase gamma subunit	Hel_GB_A_02960	NODE_1033_length_35804_cov_14.1912_17	Hel_GB_B_12230	NODE_26_length_38112_cov_5.31639_30
	Hel_GB_A_07000	NODE_1904_length_24983_cov_12.7033_15
methyl-coenzyme M reductase subunit C	Hel_GB_A_30190	NODE_13715_length_7308_cov_12.6257_8
methyl-coenzyme M reductase subunit D	Hel_GB_A_30200	NODE_13715_length_7308_cov_12.6257_9
CoB--CoM heterodisulfide reductase subunit A	Hel_GB_A_01730	NODE_761_length_41742_cov_15.5964_30	Hel_GB_B_01820	NODE_3_length_68985_cov_5.16039_53
	Hel_GB_A_05320	NODE_1433_length_29517_cov_13.1806_17	Hel_GB_B_10790	NODE_23_length_38600_cov_6.10129_3
	Hel_GB_A_01690	NODE_761_length_41742_cov_15.5964_26	Hel_GB_B_30590	NODE_172_length_6187_cov_4.51571_3
CoB--CoM heterodisulfide reductase subunit B	Hel_GB_A_12040	NODE_2840_length_19930_cov_13.5387_15	Hel_GB_B_01760	NODE_3_length_68985_cov_5.16039_47
	Hel_GB_A_30350	NODE_14008_length_7206_cov_12.9477_7	Hel_GB_B_17260	NODE_44_length_28023_cov_5.26684_22
CoB--CoM heterodisulfide reductase subunit C	Hel_GB_A_30360	NODE_14008_length_7206_cov_12.9477_8	Hel_GB_B_01770	NODE_3_length_68985_cov_5.16039_48
			Hel_GB_B_06420	NODE_12_length_50980_cov_5.09047_6
Butyryl-CoA oxidation
butyryl-CoA dehydrogenase	Hel_GB_A_20270	NODE_5535_length_13355_cov_12.0227_4	Hel_GB_B_29030	NODE_141_length_7685_cov_5.6108_6
crotonase	Hel_GB_A_24300	NODE_8362_length_10238_cov_15.6041_2	Hel_GB_B_22320	NODE_71_length_19391_cov_6.05473_1
3-hydroxybutyryl-CoA dehydrogenase	Hel_GB_A_24310	NODE_8362_length_10238_cov_15.6041_3	Hel_GB_B_07620	NODE_14_length_48637_cov_5.25157_34
acetyl-CoA acetyltransferase	Hel_GB_A_14100	NODE_3387_length_17860_cov_13.073_4	Hel_GB_B_02650	NODE_5_length_65609_cov_5.31125_10
	Hel_GB_A_22840	NODE_7168_length_11349_cov_10.8977_10	Hel_GB_B_16610	NODE_42_length_28382_cov_5.15128_2
	Hel_GB_A_26550	NODE_9875_length_9192_cov_16.9606_5	Hel_GB_B_10070	NODE_21_length_40141_cov_5.08319_3
	Hel_GB_A_27110	NODE_10285_length_8927_cov_13.6754_5	Hel_GB_B_13900	NODE_31_length_35822_cov_5.65321_24
Electron transfer flavoprotein alpha subunit	Hel_GB_A_20250	NODE_5535_length_13355_cov_12.0227_2	Hel_GB_B_06470	NODE_12_length_50980_cov_5.09047_11
Electron transfer flavoprotein beta subunit	Hel_GB_A_20260	NODE_5535_length_13355_cov_12.0227_3	Hel_GB_B_06460	NODE_12_length_50980_cov_5.09047_10
ferredoxin (fixX)	Hel_GB_A_29600	NODE_13145_length_7527_cov_11.9735_2	Hel_GB_B_28900	NODE_140_length_7721_cov_4.77446_2
	Hel_GB_A_11940	NODE_2840_length_19930_cov_13.5387_3	Hel_GB_B_25310	NODE_92_length_14162_cov_5.17132_9
ETF:Quinone Oxidoreductase	Hel_GB_A_29610	NODE_13145_length_7527_cov_11.9735_3	Hel_GB_B_28910	NODE_140_length_7721_cov_4.77446_3
	Hel_GB_A_11930	NODE_2840_length_19930_cov_13.5387_2	Hel_GB_B_25300	NODE_92_length_14162_cov_5.17132_8
Fe-S oxidoreductase	Hel_GB_A_12410	NODE_2899_length_19655_cov_11.8407_8	Hel_GB_B_19630	NODE_56_length_23789_cov_4.64259_4
	Hel_GB_A_34300	NODE_28902_length_4278_cov_14.4246_2	Hel_GB_B_05160	NODE_9_length_53501_cov_5.47297_32
	Hel_GB_A_16430	NODE_4165_length_15841_cov_12.4636_10	Hel_GB_B_08010	NODE_15_length_47287_cov_5.62186_27
Fe-S center protein	Hel_GB_A_11680	NODE_2719_length_20465_cov_14.8135_11	Hel_GB_B_14120	NODE_32_length_35493_cov_5.8139_14
C-1 pathway
acetyl-CoA decarbonylase/synthase ACDS subunit alpha cdhA	Hel_GB_A_00610	NODE_528_length_50296_cov_16.4154_9	Hel_GB_B_04250	NODE_7_length_59106_cov_6.37859_45
acetyl-CoA decarbonylase/synthase ACDS subunit epsilon cdhB	Hel_GB_A_00620	NODE_528_length_50296_cov_16.4154_10	Hel_GB_B_04240	NODE_7_length_59106_cov_6.37859_44
acetyl-CoA decarbonylase/synthase ACDS subunit beta cdhC	Hel_GB_A_00630	NODE_528_length_50296_cov_16.4154_11	Hel_GB_B_04230	NODE_7_length_59106_cov_6.37859_43
acetyl-CoA decarbonylase/synthase ACDS subunit delta cdhD	Hel_GB_A_00640	NODE_528_length_50296_cov_16.4154_13	Hel_GB_B_04210	NODE_7_length_59106_cov_6.37859_41
acetyl-CoA decarbonylase/synthase ACDS subunit gamma cdhE	Hel_GB_A_00650	NODE_528_length_50296_cov_16.4154_14	Hel_GB_B_04200	NODE_7_length_59106_cov_6.37859_40
5,10-methylenetetrahydromethanopterin reductase mer	Hel_GB_A_01770	NODE_761_length_41742_cov_15.5964_34	Hel_GB_B_14710	NODE_34_length_33470_cov_5.62235_16
methyl-viologen-reducing hydrogenase large subunit mvhA	Hel_GB_A_12090	NODE_2840_length_19930_cov_13.5387_20	Hel_GB_B_01980	NODE_4_length_66728_cov_5.75442_11
methyl-viologen-reducing hydrogenase small subunit mvhG	Hel_GB_A_12060	NODE_2840_length_19930_cov_13.5387_17	Hel_GB_B_17240	NODE_44_length_28023_cov_5.26684_20
methyl-viologen-reducing hydrogenase iron-sulfur subunit mvhD	Hel_GB_A_17390	NODE_4336_length_15445_cov_13.896_2	Hel_GB_B_17280	NODE_44_length_28023_cov_5.26684_24
N(5)N(10)-methenyltetrahydromethanopterin cyclohydrolase (mch)	Hel_GB_A_11550	NODE_2711_length_20515_cov_15.2199_15	Hel_GB_B_19500	NODE_55_length_23852_cov_6.12219_6
N(5)N(10)-methylenetetrahydromethanopterin dehydrogenase (mtd)	Hel_GB_A_31940	NODE_17353_length_6184_cov_13.9044_7
formylmethanofuran--tetrahydromethanopterin formyltransferase (ftr)	Hel_GB_A_16560	NODE_4231_length_15668_cov_13.756_6	Hel_GB_B_23950	NODE_82_length_16017_cov_5.5665_8
			Hel_GB_B_26710	NODE_105_length_11068_cov_5.50305_3
formylmethanofuran dehydrogenase subunit A fwdA	Hel_GB_A_25810	NODE_9276_length_9559_cov_14.5512_4	Hel_GB_B_16500	NODE_41_length_28395_cov_6.17914_12
formylmethanofuran dehydrogenase subunit B fwdB	Hel_GB_A_31920	NODE_17353_length_6184_cov_13.9044_5	Hel_GB_B_16420	NODE_41_length_28395_cov_6.17914_4
formylmethanofuran dehydrogenase subunit C fwdC	Hel_GB_A_11470	NODE_2711_length_20515_cov_15.2199_7	Hel_GB_B_01480	NODE_3_length_68985_cov_5.16039_20
formylmethanofuran dehydrogenase subunit D fwdD	Hel_GB_A_31910	NODE_17353_length_6184_cov_13.9044_4
formylmethanofuran dehydrogenase subunit E fwdE	Hel_GB_A_18250	NODE_4705_length_14710_cov_15.1022_4	Hel_GB_B_26230	NODE_100_length_12340_cov_5.42746_3
formylmethanofuran dehydrogenase subunit 4Fe-4S ferredoxin fwdF	Hel_GB_A_21730	NODE_6160_length_12488_cov_13.9543_13	Hel_GB_B_01000	NODE_2_length_69565_cov_6.26464_38
formylmethanofuran dehydrogenase subunit 4Fe-4S ferredoxin fwdG	Hel_GB_A_11490	NODE_2711_length_20515_cov_15.2199_9	Hel_GB_B_00810	NODE_2_length_69565_cov_6.26464_19
formate dehydrogenase (coenzyme F420) beta subunit (fdhB_C) E.C. 1.17.1.9/1.2.1.2	Hel_GB_A_05330	NODE_4336_length_15445_cov_13.896_3	Hel_GB_B_24540	NODE_86_length_15047_cov_5.90013_5
Formate dehydrogenase subunit alpha (fdhA) E.C. 1.17.1.9/1.2.1.2 TIGR01591	Hel_GB_A_07370	NODE_2143_length_23440_cov_11.8579_6	Hel_GB_B_24050	NODE_83_length_15906_cov_5.47116_1
anaerobic carbon-monoxide dehydrogenase catalytic subunit (cooS)	Hel_GB_A_10160	NODE_2498_length_21483_cov_14.4846_18
anaerobic carbon-monoxide dehydrogenase iron sulfur subunit (cooF)			Hel_GB_B_13690	NODE_31_length_35822_cov_5.65321_3
Ribulose bisphosphate carboxylase like proteins, Rubisco-Form IV (RbcL)	Hel_GB_A_27700	NODE_10931_length_8549_cov_10.5173_5	Hel_GB_B_13990	NODE_31_length_35822_cov_5.65321_33
Ribulose bisphosphate carboxylase, type III (RbcL)	Hel_GB_A_26790	NODE_10044_length_9079_cov_10.2719_5	Hel_GB_B_07040	NODE_13_length_48894_cov_5.4404_22
Candidates for conversion to butyryl-CoA
methylcobamide:CoM methyltransferase mta
methyltransferase corrionid activation protein	Hel_GB_A_14310	NODE_3417_length_17779_cov_15.6499_9	Hel_GB_B_20620	NODE_61_length_22338_cov_5.042_3
methyltransferase subunit X mtx	Hel_GB_A_10930	NODE_2606_length_21058_cov_14.6925_12	Hel_GB_B_30300	NODE_165_length_6388_cov_6.52036_6
methyltransferase type 11 mt-11	Hel_GB_A_15700	NODE_3861_length_16607_cov_14.7064_16	Hel_GB_B_09460	NODE_19_length_40788_cov_5.3039_9
	Hel_GB_A_24470	NODE_8399_length_10207_cov_9.98375_5	Hel_GB_B_20210	NODE_58_length_23593_cov_5.03245_21
tetrahydromethanopterin S-methyltransferase subunit A mtrA
tetrahydromethanopterin S-methyltransferase subunit B mtrB
tetrahydromethanopterin S-methyltransferase subunit C mtrC
tetrahydromethanopterin S-methyltransferase subunit D mtrD
tetrahydromethanopterin S-methyltransferase subunit E mtrE
tetrahydromethanopterin S-methyltransferase subunit F mtrF
tetrahydromethanopterin S-methyltransferase subunit G mtrG
tetrahydromethanopterin S-methyltransferase subunit H mtrH	Hel_GB_A_11730	NODE_2719_length_20465_cov_14.8135_17	Hel_GB_B_22610	NODE_72_length_18913_cov_5.3135_7
	Hel_GB_A_24860	NODE_8638_length_10030_cov_12.6796_11	Hel_GB_B_31480	NODE_196_length_4387_cov_5.86589_2
corrinoid methyltransferase misc mt	Hel_GB_A_15080	NODE_3653_length_17125_cov_11.4077_3	Hel_GB_B_31300	NODE_190_length_5440_cov_5.59407_2
	Hel_GB_A_27550	NODE_10807_length_8623_cov_12.9341_8	Hel_GB_B_15840	NODE_38_length_29198_cov_5.6793_19
	Hel_GB_A_06750	NODE_1758_length_26151_cov_14.5768_5	Hel_GB_B_04730	NODE_8_length_57589_cov_5.73272_38
Electron Cycling and Transfer
[Ni-Fe] hydrogenase Ni-Fe hyd	Hel_GB_A_12090	NODE_2840_length_19930_cov_13.5387_20	Hel_GB_B_01980	NODE_4_length_66728_cov_5.75442_11
	Hel_GB_A_01680	NODE_761_length_41742_cov_15.5964_25	Hel_GB_B_01810	NODE_3_length_68985_cov_5.16039_52
	Hel_GB_A_17390	NODE_4336_length_15445_cov_13.896_2	Hel_GB_B_17280	NODE_44_length_28023_cov_5.26684_24
	Hel_GB_A_13490	NODE_3201_length_18446_cov_13.8878_2	Hel_GB_B_00990	NODE_2_length_69565_cov_6.26464_37
	Hel_GB_A_13610	NODE_3201_length_18446_cov_13.8878_14	Hel_GB_B_16960	NODE_43_length_28152_cov_6.49749_12
	Hel_GB_A_14300	NODE_3417_length_17779_cov_15.6499_8	Hel_GB_B_06770	NODE_12_length_50980_cov_5.09047_42
	Hel_GB_A_00820	NODE_528_length_50296_cov_16.4154_31
	Hel_GB_A_03070	NODE_1033_length_35804_cov_14.1912_29	Hel_GB_B_29330	NODE_147_length_7209_cov_4.62199_7
	Hel_GB_A_03080	NODE_1033_length_35804_cov_14.1912_30	Hel_GB_B_29320	NODE_147_length_7209_cov_4.62199_6
	Hel_GB_A_03090	NODE_1033_length_35804_cov_14.1912_31	Hel_GB_B_29310	NODE_147_length_7209_cov_4.62199_5
frhB; coenzyme F420 hydrogenase subunit beta	Hel_GB_A_14270	NODE_3417_length_17779_cov_15.6499_5	Hel_GB_B_06800	NODE_12_length_50980_cov_5.09047_45
				NODE_145_length_7538_cov_5.04946_7
F420-dependent oxidoreductase CofE coenzyme F420-0:L-glutamate ligase	Hel_GB_A_02020	NODE_850_length_39556_cov_12.2262_24	Hel_GB_B_17330	NODE_44_length_28023_cov_5.26684_29
cofC; 2-phospho-L-lactate guanylyltransferase	Hel_GB_A_00170	NODE_473_length_52512_cov_13.966_18	Hel_GB_B_02010	NODE_4_length_66728_cov_5.75442_14
cofD; LPPG:FO 2-phospho-L-lactate transferase	Hel_GB_A_00160	NODE_473_length_52512_cov_13.966_17	Hel_GB_B_02020	NODE_4_length_66728_cov_5.75442_15
cofG; FO synthase subunit 1	Hel_GB_A_34700	NODE_31906_length_3973_cov_11.9908_1	Hel_GB_B_21070	NODE_63_length_21998_cov_4.56279_16
cofH; FO synthase subunit 2	Hel_GB_A_34710	NODE_31906_length_3973_cov_11.9908_2	Hel_GB_B_21060	NODE_63_length_21998_cov_4.56279_15
F420H2:quinone oxidoreductase FqoF
NADH:quinone oxidoreductase NADH-QO
NADH:ubiquinone oxidoreductase NADH-UQO
Proposed electron transfereing complex
Fe-S disulfide reductase with a FlpD domain	Hel_GB_A_03070	NODE_1033_length_35804_cov_14.1912_29	Hel_GB_B_29330	NODE_147_length_7209_cov_4.62199_7
Oxidored_q6 superfamilies	Hel_GB_A_03080	NODE_1033_length_35804_cov_14.1912_30	Hel_GB_B_29320	NODE_147_length_7209_cov_4.62199_6
HydB/Nqo4-like	Hel_GB_A_03090	NODE_1033_length_35804_cov_14.1912_31	Hel_GB_B_29310	NODE_147_length_7209_cov_4.62199_5
Methanogen-specific proteins
tRNA(Ile2)-agmatinylcytidine synthase [EC:6.3.4.22] COG1571 (tiaS)
Uncharacterized protein MJ0054 [PF09872 DUF2099] COG4022	Hel_GB_A_27130	NODE_10285_length_8927_cov_13.6754_7
Putative methanogenesis marker domain 9 [TIGR03277] COG4008 (MCON_0072)	Hel_GB_A_15100	NODE_3653_length_17125_cov_11.4077_6	Hel_GB_B_16740	NODE_42_length_28382_cov_5.15128_15
Uncharacterized protein MJ0501 [PF09892 DUF2119] COG4073
Uncharacterized protein conserved in archaea [DUF2180] COG4855
Domain of unknown function [DUF166 PF02593] COG1810			Hel_GB_B_21840	NODE_68_length_20000_cov_5.0922_2
Glycolysis / Gluconeogenesis
phosphoglucomutase (pgm)	Hel_GB_A_00940	NODE_528_length_50296_cov_16.4154_44	Hel_GB_B_22200	NODE_70_length_19610_cov_5.76307_6
glucose-6-phosphate isomerase (pgi)			Hel_GB_B_11210	NODE_24_length_38446_cov_5.74315_10
6-phosphofructokinase 1 (pfkA)	Hel_GB_A_23770	NODE_7899_length_10661_cov_11.1193_10	Hel_GB_B_00610	NODE_1_length_72379_cov_5.85306_58
fructose-bisphosphate aldolase	Hel_GB_A_01460	NODE_850_length_39556_cov_12.2262_8	Hel_GB_B_18260	NODE_50_length_24720_cov_5.48614_8
triosephosphate isomerase (tpiA)			Hel_GB_B_23830	NODE_81_length_16047_cov_5.55661_10
glyceraldehyde 3-phosphate dehydrogenase (gapA)	Hel_GB_A_05280	NODE_1433_length_29517_cov_13.1806_13	Hel_GB_B_22740	NODE_73_length_18835_cov_5.0789_1
phosphoglycerate kinase (pgk)	Hel_GB_A_05200	NODE_1433_length_29517_cov_13.1806_5	Hel_GB_B_08710	NODE_17_length_43591_cov_5.18511_17
2,3-bisphosphoglycerate-dependent phosphoglycerate mutase (gpmA)	Hel_GB_A_27510	NODE_10807_length_8623_cov_12.9341_4	Hel_GB_B_08680	NODE_17_length_43591_cov_5.18511_14
enolase (eno)			Hel_GB_B_17530	NODE_45_length_27631_cov_5.65831_19
pyruvate kinase (pyk)	Hel_GB_A_24250	NODE_8345_length_10255_cov_12.1354_6	Hel_GB_B_28840	NODE_138_length_8012_cov_4.52754_7
phosphoenolpyruvate carboxykinase-ATP (pckA)	Hel_GB_A_00550	NODE_528_length_50296_cov_16.4154_3	Hel_GB_B_21640	NODE_66_length_20962_cov_5.54087_17
pyruvate dehydrogenase E1 component alpha subunit (pdhA)	Hel_GB_A_23550	NODE_7864_length_10689_cov_9.36139_1	Hel_GB_B_05810	NODE_10_length_53013_cov_5.46747_53
pyruvate dehydrogenase E1 component beta subunit (pdhB)	Hel_GB_A_23560	NODE_7864_length_10689_cov_9.36139_2	Hel_GB_B_05820	NODE_10_length_53013_cov_5.46747_54
pyruvate ferredoxin oxidoreductase alpha subunit (porA)	Hel_GB_A_19080	NODE_5022_length_14138_cov_14.9082_14	Hel_GB_B_18720	NODE_51_length_24335_cov_5.30876_25
pyruvate ferredoxin oxidoreductase beta subunit (porB)	Hel_GB_A_19090	NODE_5022_length_14138_cov_14.9082_15	Hel_GB_B_29690	NODE_154_length_6860_cov_5.42724_4
	Hel_GB_A_20760	NODE_5834_length_12929_cov_16.0255_15
pyruvate ferredoxin oxidoreductase gamma subunit (porG)	Hel_GB_A_19060	NODE_5022_length_14138_cov_14.9082_12	Hel_GB_B_29720	NODE_154_length_6860_cov_5.42724_7
pyruvate ferredoxin oxidoreductase delta subunit (porD)	Hel_GB_A_20740	NODE_5834_length_12929_cov_16.0255_13	Hel_GB_B_18710	NODE_51_length_24335_cov_5.30876_24
			Hel_GB_B_29710	NODE_154_length_6860_cov_5.42724_6
dihydrolipoamide dehydrogenase (lpd)	Hel_GB_A_17450	NODE_4336_length_15445_cov_13.896_9	Hel_GB_B_26490	NODE_102_length_12110_cov_5.5873_5
acetyl-CoA synthetase (ACSS)	Hel_GB_A_29760	NODE_13189_length_7509_cov_14.1221_2
acetate---CoA ligase (ADP-forming) subunit alpha (acdA)	Hel_GB_A_21570	NODE_6139_length_12517_cov_12.8506_11	Hel_GB_B_19930	NODE_57_length_23737_cov_4.98145_17
	Hel_GB_A_25560	NODE_9185_length_9614_cov_14.1779_2	Hel_GB_B_26340	NODE_101_length_12195_cov_5.60604_1
acetate---CoA ligase (ADP-forming) subunit beta (acdB)	Hel_GB_A_06390	NODE_1711_length_26530_cov_13.0365_19	Hel_GB_B_21140	NODE_64_length_21812_cov_5.77543_1
acetaldehyde dehydrogenase / alcohol dehydrogenase (adhE)	Hel_GB_A_10860	NODE_2606_length_21058_cov_14.6925_5	Hel_GB_B_03560	NODE_6_length_63370_cov_5.10107_41
			Hel_GB_B_04820	NODE_8_length_57589_cov_5.73272_48
Citrate cycle (TCA cycle)
aconitate hydratase (acnA)			Hel_GB_B_08810	NODE_17_length_43591_cov_5.18511_26
isocitrate dehydrogenase (icd)	Hel_GB_A_04210	NODE_1311_length_31059_cov_15.2575_1	Hel_GB_B_06710	NODE_12_length_50980_cov_5.09047_36
2-oxoglutarate/2-oxoacid ferredoxin oxidoreductase subunit alpha (korA)	Hel_GB_A_02590	NODE_1005_length_36318_cov_14.9945_13	Hel_GB_B_15910	NODE_38_length_29198_cov_5.6793_26
	Hel_GB_A_11870	NODE_2765_length_20266_cov_11.711_11	Hel_GB_B_26290	NODE_100_length_12340_cov_5.42746_9
	Hel_GB_A_26600	NODE_9943_length_9143_cov_14.3818_1	Hel_GB_B_28490	NODE_133_length_8356_cov_5.29859_6
			Hel_GB_B_29230	NODE_145_length_7538_cov_5.04946_4
2-oxoglutarate/2-oxoacid ferredoxin oxidoreductase subunit beta (korB)	Hel_GB_A_02600	NODE_1005_length_36318_cov_14.9945_14	Hel_GB_B_26300	NODE_100_length_12340_cov_5.42746_10
	Hel_GB_A_11880	NODE_2765_length_20266_cov_11.711_12	Hel_GB_B_28480	NODE_133_length_8356_cov_5.29859_5
	Hel_GB_A_26610	NODE_9943_length_9143_cov_14.3818_2	Hel_GB_B_29220	NODE_145_length_7538_cov_5.04946_3
2-oxoglutarate/2-oxoacid ferredoxin oxidoreductase subunit gamma (korC)	Hel_GB_A_02610	NODE_1005_length_36318_cov_14.9945_15	Hel_GB_B_28470	NODE_133_length_8356_cov_5.29859_4
	Hel_GB_A_11890	NODE_2765_length_20266_cov_11.711_13
	Hel_GB_A_26620	NODE_9943_length_9143_cov_14.3818_3
2-oxoglutarate dehydrogenase E2 component (sucB)	Hel_GB_A_14510	NODE_3498_length_17542_cov_12.4881_3	Hel_GB_B_11600	NODE_25_length_38206_cov_5.53419_3
succinyl-CoA synthetase alpha subunit (sucD)	Hel_GB_A_18430	NODE_4813_length_14507_cov_13.5986_2	Hel_GB_B_12420	NODE_27_length_37790_cov_5.13499_13
			Hel_GB_B_25050	NODE_90_length_14396_cov_5.00028_7
succinyl-CoA synthetase beta subunit (sucC)	Hel_GB_A_18420	NODE_4813_length_14507_cov_13.5986_1
	Hel_GB_A_26960	NODE_10113_length_9036_cov_10.1318_5
fumarate reductase flavoprotein subunit (frdA)			Hel_GB_B_08220	NODE_16_length_44194_cov_4.80461_8
fumarate hydratase subunit alpha (fumA)	Hel_GB_A_27320	NODE_10679_length_8698_cov_14.7708_3
fumarate hydratase subunit beta (fumB)	Hel_GB_A_27330	NODE_10679_length_8698_cov_14.7708_4
fumarate hydratase class II (fumC)			Hel_GB_B_24760	NODE_88_length_14973_cov_4.65427_1
Electron Transport Chain
V/A-type H+/Na+-transporting ATPase subunit A (atpA)	Hel_GB_A_26200	NODE_9735_length_9283_cov_12.4783_3	Hel_GB_B_24630	NODE_86_length_15047_cov_5.90013_14
V/A-type H+/Na+-transporting ATPase subunit B (atpB)	Hel_GB_A_26210	NODE_9735_length_9283_cov_12.4783_4	Hel_GB_B_24620	NODE_86_length_15047_cov_5.90013_13
V/A-type H+/Na+-transporting ATPase subunit I (atpI)	Hel_GB_A_26250	NODE_9735_length_9283_cov_12.4783_8	Hel_GB_B_24580	NODE_86_length_15047_cov_5.90013_9
inorganic pyrophosphatase (ppa)	Hel_GB_A_13900	NODE_3375_length_17900_cov_13.0073_15	Hel_GB_B_20820	NODE_62_length_22224_cov_5.51407_9
manganese-dependent inorganic pyrophosphatase (ppaC)			Hel_GB_B_17360	NODE_45_length_27631_cov_5.65831_1
Extracelluar Peptidases
MER000831_clostripain			Hel_GB_B_20300	NODE_59_length_22721_cov_5.14812_5
MER003339_cephalosporin_C_acylase_precursor			Hel_GB_B_08120	NODE_15_length_47287_cov_5.62186_38
MER003536_SAM_P45_peptidase	Hel_GB_A_25890	NODE_9367_length_9505_cov_14.0608_1	Hel_GB_B_14560	NODE_34_length_33470_cov_5.62235_1
			Hel_GB_B_01300	NODE_3_length_68985_cov_5.16039_2
			Hel_GB_B_09210	NODE_18_length_42853_cov_5.66084_25
			Hel_GB_B_21630	NODE_66_length_20962_cov_5.54087_16
MER033481_PrtS_peptidase			Hel_GB_B_07960	NODE_15_length_47287_cov_5.62186_22
MER019280_tengconlysin	Hel_GB_A_00230	NODE_473_length_52512_cov_13.966_24
MER000310_subtilisin_DY	Hel_GB_A_10450	NODE_2538_length_21290_cov_13.1267_9
